# Seeding competent TDP-43 persists in human patient and mouse muscle

**DOI:** 10.1101/2024.04.03.587918

**Authors:** Eileen M. Lynch, Sara Pittman, Jil Daw, Chiseko Ikenaga, Sheng Chen, Dhruva D. Dhavale, Meredith E. Jackrel, Yuna M. Ayala, Paul Kotzbauer, Cindy V. Ly, Alan Pestronk, Thomas E. Lloyd, Conrad C. Weihl

## Abstract

TAR DNA-binding protein 43 (TDP-43) is an RNA binding protein that accumulates as aggregates in the central nervous system of some neurodegenerative diseases. However, TDP-43 aggregation is also a sensitive and specific pathologic feature found in a family of degenerative muscle diseases termed inclusion body myopathy (IBM). TDP-43 aggregates from ALS and FTD brain lysates may serve as self-templating aggregate seeds *in vitro* and *in vivo,* supporting a prion-like spread from cell to cell. Whether a similar process occurs in IBM patient muscle is not clear. We developed a mouse model of inducible, muscle-specific cytoplasmic localized TDP-43. These mice develop muscle weakness with robust accumulation of insoluble and phosphorylated sarcoplasmic TDP-43, leading to eosinophilic inclusions, altered proteostasis and changes in TDP-43-related RNA processing that resolve with the removal of doxycycline. Skeletal muscle lysates from these mice also have seeding competent TDP-43, as determined by a FRET-based biosensor, that persists for weeks upon resolution of TDP-43 aggregate pathology. Human muscle biopsies with TDP-43 pathology also contain TDP-43 aggregate seeds. Using lysates from muscle biopsies of patients with IBM, IMNM and ALS we found that TDP-43 seeding capacity was specific to IBM. Surprisingly, TDP-43 seeding capacity anti-correlated with TDP-43 aggregate and vacuole abundance. These data support that TDP-43 aggregate seeds are present in IBM skeletal muscle and represent a unique TDP-43 pathogenic species not previously appreciated in human muscle disease.

**Summary:** TDP-43 aggregate seeds persist in mouse and human skeletal muscle independent of large TDP-43 inclusions.
