## Supplemental Table 1 for "Seeding competent TDP-43 persists in human patient and mouse muscle"

### Sheet: Sheet1
Figure 1: Patient postmortem motor cortex (Washington University in St Louis)
Record ID	Wash. U. Autopsy Number	Gender	Age	Diagnosis	Post mortem interval (PMI)	Neuro Final Diagnosis	Positive inclusions	Frontal lobe	Motor Cortex	Basal Ganglia (N2)	Hippocampus (N3)	Thalamus (N4)	Amygdala/Entorhinal Cortex	Temporal Lobe	Partial Lobe	Occipital Lobe	Midbrain	Pons	Medulla	Cerebellum (N9)	Cervical SC (N10)	Thoracic SC (N11)	Lumbar SC (N12)	Other	Neuromuscle
AU-062	A16-213	M	28	Becker MD	26
AU-082	A18-188	M	47	CIDP	48
AU-023	A13-16	F	53	C9 ALS-FTD	7	ALS and FTD (TDP-43 proteinopathy (FTLD-TDP)	TDP-43. Rare tau NFT	Moderate TDP-43 (+) neuronal inclusions. Mild pTDP-43 (+) glial inclusions. Mild dystrophic neurites. Moderate-severe loss of neurons, microvacuolation, and gliosis in superficial layers	Moderate TDP-43 (+) neuronal inclusions. Mild pTDP-43 (+) glial inclusions. Mild dystrophic neurites. Moderate-severe loss of neurons, microvacuolation, and gliosis in superficial layers		Moderate TDP-43 (+) neuronal inclusions. Rare tau tangles and pre-tangles.	Mild TDP-43 (+) neuronal inclusions	Moderate TDP-43 (+) neuronal inclusions. Mild pTDP(+) glial inclusions. Mild dystrophic neurites. Mild loss of neurons	Moderate TDP(+) neurons and glial inclusions. Mild neuronal loss.	Moderate TDP-43 (+) neuronal inclusions. Mild dystrophic neurites.		Severe neuronal loss. Phagocytosed pigment and gliosis in substantia nigra. Mild TDP-43 (+) neuronal inclusions.	Mild TDP-43 (+) glial inclusions	Mild TDP-43 (+) neuronal inclusions		Anterior horn: Mild pTDP-43(+) neuronal cytoplasmic inclusions, mild Loss of motor neurons, mild gliosis
AU-073	A17-185	M	64	C9 ALS-FTD	33	ALS with FTLD		FTLD pathology seen with moderate TDP-43 (+)	Neuronal loss and TDP-43 cytoplasmic inclusions (neuronal and glia)					FTLD pathology seen with TDP-43 (+)					Neuronal loss and TDP-43 cytoplasmic inclusions (neuronal and glia)		Neuronal loss and TDP-43 cytoplasmic inclusions (neuronal and glia)	Neuronal loss and TDP-43 cytoplasmic inclusions (neuronal and glia)	Neuronal loss and TDP-43 cytoplasmic inclusions (neuronal and glia)
AU-080	A18-125	M	48	sALS	19.5	ALS (TDP-43 (+) subtype)		Mild TDP-43 (+) glial inclusions	TDP-43 (+) cytoplasmic inclusions. Reactive astrocytes. Loss of pyramidal neurons.										Atrophic neurons with bunina bodies		Ventral horns: loss of motor neurons and few Bunina bodies. Ventral roots: mild atrophy. Corticospinal tracts:loss of myelin, accumulation of macrophages, and cytoplasmic pTDP-43 (+) inclusions	Ventral horns: loss of motor neurons and few Bunina bodies. Ventral roots: mild atrophy. Corticospinal tracts:loss of myelin, accumulation of macrophages, and cytoplasmic pTDP-43 (+) inclusions	Ventral horns: loss of motor neurons and few Bunina bodies. Ventral roots: mild atrophy. Corticospinal tracts:loss of myelin, accumulation of macrophages, and cytoplasmic pTDP-43 (+) inclusions
Figure 1: Myopathy with TDP-43 aggregation (Washington University in St Louis)
Biopsy #	Muscle	Gender	Age	Diagnosis
2018-01-05	scaline			Control- Thoracic outlet syndrome
2014-01-15	Quad			Control- Autopsy harvested, unknown diagnosis
13-699B	Biceps	M	81	Inflammatory myopathy
15-094	Biceps	M	55	Hereditary vacuolar myopathy (VCP-R155H)
16-4375	Biceps	M	62	Inflammatory myopathy
