## Supplemental Table 2 for "Seeding competent TDP-43 persists in human patient and mouse muscle"

### Sheet: Sheet1
Figure 8: muscle biopsies (from Johns Hopkins University)
Biopsy number	Diagnosis	Muscle	Age at onset	Age at biopsy	Sex	Onset to biopsy (years)	Maximum CK (IU/L)	FF weakness > SA weakness	KE weakness ≧ HF weakness	Dysphagia	Endomysial inflammation	Vacuoles	Protein accumulation (p62+)	TDP-43 aggregate 1:2000	TDP-43 nuclear clearing	MHC-1	COX-/SDH+ or just cox - 2: many 1: scattered 0: within normal range	FRET IFD	Significant?
2003-67	normal ctrl	Deltoid		68	M								0	0				1.69774	NS
2005-181	normal ctrl	Deltoid		61	M								0	0				0.965886	NS
2008-303	normal ctrl	Deltoid		76	M								0	0				3.41239	NS
2007-38	SRP IMNM	Biceps		46	F								Diffuse	0				10.7437	**
2007-186	SRP IMNM	Deltoid		26	F								Diffuse	0				1.8506	NS
2007-243	SRP IMNM	Quad		71	M								0	0				3.66865	NS
2010-53	SRP IMNM	Deltoid		42	F								0	0				2.71593	NS
2013-411	SRP IMNM	Quad		23	M								Fine granular	0				1.37787	NS
2008-97	HMGCR IMNM	Deltoid		23	F								Diffuse	0				6.44844	NS
2008-292	HMGCR IMNM	Quad		36	F								Diffuse	0				3.1252	NS
2010-86	HMGCR IMNM	Quad		23	F								Diffuse	0				1.78149	NS
2010-95	HMGCR IMNM	Biceps		40	M								Diffuse+++	0				2.00272	NS
2013-88	HMGCR IMNM	Biceps		48	M								Fine granular	0				2.65638	NS
2004-239	IBM	Deltoid		79	M			1	1			3	10	0				4.06995	NS
2006-246	IBM	Quad	71	72	M	1	208	1	1	0	1	1	2	0.3	1	1	2	14.4929	****
2007-28	IBM	Biceps	73	80	M	7	372	1	1	0	1	1	16	0.3	1	1	2	23.2233	****
2007-181	IBM	Deltoid	44	46	M	2	1448	1	1	1	1	0	3	0.3	1	1	2	36.5134	****
2007-338	IBM	Quad	74	76	M	2	333	1	1	0	1	2	5	0.3	1	1	2	39.5397	****
2008-179	IBM	Biceps	74	77	F	3	216	1	1	1	1	10	15	5	1	1	2	2.17656	NS
2010-07	IBM	Quad	75	81	F	6	249	0	1	0	1	5	5	4	1	1	1	0.695714	NS
2012-38	IBM	Deltoid		63	M			1	1			0.3	3	0.3				1.33668	NS
2012-152	IBM	Deltoid		63	F			1	0			1	0.3	0.3				0.591344	NS
2012-167	IBM	Biceps	68	78	M	10	271	1	1	0	1	2	8	1	1	1	2	11.0533	**
2013-339	IBM	Quad	61	64	M	3	1067	1	1	1	1	4	5	1	1	1	2	5.12091	NS
2013-375	IBM	Biceps	51	53	M	2	1600	1	1	1	1	1	5	0.6	1	1	2	17.8342	****
2013-432	IBM	Quad	68	70	M	2	700	1	1	1	1	1	2	2	1	1	1	7.91098	NS
2014-49	IBM	Deltoid	39	41	M	2	1192	1	1	0	1	0.3	3	0.3	1	1	0	9.35402	*
2014-166	IBM	Deltoid	41	43	M	2	1633	1	1	0	1	5	30	10	1	1	2	3.99447	NS
2013-234	IBM	Deltoid		63	F			1	0			10	20	20				0.411682	NS
2014-263	IBM	Biceps	59	63	M	4	135	1	1	0	1	0.6	5	0.3	1	1	2	23.9329	****
2015-78	IBM	Quad	65	70	M	5	902	1	1	0	1	0.3	8	1	1	1	2	2.66811	NS
2015-136	IBM	Biceps	55.5	56	M	0.5	929	0	1	0	1	3	20	2	1	1	1	12.469	***
2015-208	IBM	Biceps	77	79	F	2	262	1	1	0	1	4	15	2	1	1	2	2.80233	NS
2015-337	IBM	Biceps	75	78	M	3	188	0	1	0	1	1	3	1	1	1	2	12.2277	***
2016-256	IBM	Biceps	58	61	F	3	569	0	1	1	1	0.3	2	0.3	1	0	0	20.3318	****
2017-297	IBM	Biceps	56	62	F	6	2625	1	1	1	1	5	3	3	1	1	2	15.4702	****
2018-328	IBM	Quad	74	75	M	1	679	1	1	0	1	0.3	10	1	1	1	2	14.3249	****
Figure 8: post-mortem muscle (from WashU repository)
Identifier	Diagnosis	Muscle	Sex	Age at Death	PMI (hrs)	FRET IFD	Significant?
AU-75	Sporadic ALS	psoas	M	69	15	1.97239	NS
AU-84	Sporadic ALS	psoas	F	62	18	1.89078	NS
AU-90	Sporadic ALS	psoas	F	64	38	0.925507	NS
AU-93	Sporadic ALS	psoas	F	79	12	1.78462	NS
AU-112	Sporadic ALS	psoas	M	68	44	5.91666	NS
AU-114	Sporadic ALS	psoas	F	59	48	5.65546	NS
AU-85	C9ORF72	psoas	M	62	15	3.4444	NS
AU-87	C9ORF72	psoas	F	72	5	13.0105	****
AU-79	SOD1	psoas	F	55	7	6.62217	NS
AU-107	VCP	psoas	F	68	31	4.0884	NS
